# Natural variation in yeast reveals multiple paths for acquiring higher stress resistance

**DOI:** 10.1101/2023.11.20.567940

**Authors:** Amanda N. Scholes, Tara N. Stuecker, Stephanie E. Hood, Cader J. Locke, Carson L. Stacy, Qingyang Zhang, Jeffrey A. Lewis

## Abstract

**Background:** Organisms frequently experience environmental stresses that occur in predictable patterns and combinations. For wild *Saccharomyces cerevisiae* yeast growing in natural environments, cells may experience high osmotic stress when they first enter broken fruit, followed by high ethanol levels during fermentation, and then finally high levels of oxidative stress resulting from respiration of ethanol. Yeast have adapted to these patterns by evolving sophisticated “cross protection” mechanisms, where mild ‘primary’ doses of one stress can enhance tolerance to severe doses of a different ‘secondary’ stress. For example, in many yeast strains, mild osmotic or mild ethanol stresses cross protect against severe oxidative stress, which likely reflects an anticipatory response important for high fitness in nature.

**Results:** During the course of genetic mapping studies aimed at understanding the mechanisms underlying natural variation in ethanol-induced cross protection against H2O2, we found that a key H2O2 scavenging enzyme, cytosolic catalase T (Ctt1p), was absolutely essential for cross protection in a wild oak strain. This suggested the absence of other compensatory mechanisms for acquiring H2O2 resistance in that strain background under those conditions. In this study, we found surprising heterogeneity across diverse yeast strains in whether *CTT1* function was fully necessary for acquired H2O2 resistance. Some strains exhibited partial dispensability of *CTT1* when ethanol and/or salt were used as mild stressors, suggesting that compensatory peroxidases may play a role in acquired stress resistance in certain genetic backgrounds. We leveraged global transcriptional responses to ethanol and salt stresses in strains with different levels of *CTT1* dispensability, allowing us to identify possible regulators of these alternative peroxidases and acquired stress resistance in general.

**Conclusions:** Ultimately, this study highlights how superficially similar traits can have different underlying molecular foundations and provides a framework for understanding the diversity and regulation of stress defense mechanisms.

**Author Summary:** Organisms in nature frequently experience environmental stress in predictable patterns. For example, during the summer months in temperate climates, the warmth of the morning sun gradually gives way to high afternoon temperatures. Organisms that can anticipate these predictable patterns to mobilize stress defenses would have an advantage in nature. One way organisms anticipate future stress is through ‘cross protection,’ where cells exposed to a mild dose of one stress gain the ability to survive an otherwise lethal dose of different stress. To better understand the molecular mechanisms that are responsible cross protection, we have been taking advantage of wild yeast strains that are either more resilient or more sensitive to stresses. During the course of this study, we found that strains with superficially similar levels of cross protection differ in the precise molecular mechanisms that underlie the trait. Our study suggests that different molecular strategies may be important for yielding similar stress resistances under different environmental constraints, and highlights the power of harnessing natural genetic diversity to understand the molecular mechanisms underlying differences in environmental responses.
