## Supplementary material for "Natural variation in yeast reveals multiple paths for acquiring higher stress resistance": Table S1

### Sheet: Strain list
Strain Name	Other Aliases	Background	Group	Genotype	Source
DBY8268	JL1	S288c derivative	Lab	S288C derivative (ura3-52/ura3D-1 ho/ho GAL2/GAL2)	David Botstein
JL518	DBY8268, homozygous segregant	DBY8268	Lab	ho/ho GAL2/GAL2 URA3(M22 allele)/URA3	this study
JL771	DBY8268 ctt1∆	DBY8268	Lab	ho/ho GAL2/GAL2 URA3(M22 allele)/URA3 ctt1::KanMX/ctt1::KanMX	this study
YPS163	JL16	wild strain, oak exudate isolate	Oak		Paul Sniegowski
JL410	YPS163, homozygous segregant	YPS163	Oak		this study
JL1094	YPS163 ctt1∆	YPS163	Oak	ctt1::KanMX/ctt1::KanMX	this study
JL1274	YPS163 gsh1∆	YPS163	Oak	gsh1::KanMX/gsh1::KanMX	this study
JL1275	YPS163 ctt1∆ gsh1∆	YPS163	Oak	gsh1::KanMX/gsh1::KanMX ctt1::NatMX/ctt1::NatMX	this study
YPS606	JL174	wild strain, oak exudate isolate	Oak		Paul Sniegowski
JL769	YPS606, homozygous segregant	YPS606	Oak		this study
JL924	YPS606 ctt1∆	YPS606	Oak	ctt1::KanMX/ctt1::KanMX	this study
JL1151	YPS606 gsh1∆	YPS606	Oak	gsh1::KanMX/gsh1::KanMX	this study
JL1152	YPS606 gsh1D ctt1∆	YPS606	Oak	gsh1::KanMX/gsh1::KanMX ctt1::NatMX/ctt1::NatMX	this study
JL1256	YPS606 skn7∆	YPS606	Oak	skn7::KanMX/skn7::KanMX	this study
JL1332	YPS606 skn7∆ ctt1D	YPS606	Oak	skn7::KanMX/skn7::KanMX ctt1::NatMX/ctt1::NatMX	this study
JL1283	YPS606 msn2∆	YPS606	Oak	msn2::KanMX/msn2::KanMX	this study
JL1342	YPS606 msn2∆ msn4∆	YPS606	Oak	msn2::KanMX/msn2::KanMX msn4::HygMX/msn4::HygMX	this study
JL1343	YPS606 msn2D msn4D ctt1∆	YPS606	Oak	msn2::KanMX/msn2::KanMX msn4::HygMX/msn4::HygMX ctt1::NatMX/ctt1::NatMX	this study
JL1280	YPS606 hsf1D	YPS606	Oak	HSF1/hsf1::KanMX	this study
JL1281	YPS606 hsf1∆ ctt1∆	YPS606	Oak	HSF1/hsf1::KanMX ctt1::NatMX/ctt1::NatMX	this study
JL1285	YPS606 yap1∆	YPS606	Oak	yap1::KanMX/yap1::KanMX	this study
JL1286	YPS606 yap1∆ ctt1∆	YPS606	Oak	yap1::KanMX/yap1::KanMX ctt1::NatMX/ctt1::NatMX	this study
JL1392	YPS606 smp1∆	YPS606	Oak	smp1::KanMX/smp1::KanMX	this study
JL1393	YPS606 ctt1∆ smp1∆	YPS606	Oak	smp1::KanMX/smp1::KanMX ctt1::NatMX/ctt1::NatMX	this study
JL1390	YPS606 sko1∆	YPS606	Oak	sko1::KanMX/sko1::KanMX	this study
JL1391	YPS606 ctt1∆ sko1∆	YPS606	Oak	sko1::KanMX/sko1::KanMX ctt1::NatMX/ctt1::NatMX	this study
JL1619	YPS606 hot1∆	YPS606	Oak	hot1::KanMX/hot1::KanMX	this study
JL1606	YPS606 ctt1∆ hot1∆	YPS606	Oak	hot1::KanMX/hot1::KanMX ctt1::NatMX/ctt1::NatMX	this study
JL1608	YPS606 msn1∆	YPS606	Oak	msn1::KanMX/msn1::KanMX	this study
JL1607	YPS606 ctt1∆ msn1∆	YPS606	Oak	msn1::KanMX/msn1::KanMX ctt1::NatMX/ctt1::NatMX	this study
YPS1000	YPS629, JL19	wild oak isolate	Oak		Paul Sniegowski
JL414	YPS1000, homozygous segregant	YPS1000	Oak		this study
JL1095	YPS1000 ctt1∆	YPS1000	Oak	ctt1::KanMX/ctt1::KanMX	this study
YJM308	JL40	clinical isolate	Clinical		John McCusker
JL466	YJM308, homozygous segregant	YJM308	Clinical		this study
JL1099	YJM308 ctt1∆	YJM308	Clinical	ctt1::KanMX/ctt1::KanMX	this study
YJM627	ATCC 9763, JL45	segregant of Y55, wine grape isolate	Lab		John McCusker
JL383	YJM627, homozygous segregant	YJM627	Lab		this study
JL1100	YJM627 ctt1∆	YJM627	Lab	ctt1::KanMX/ctt1::KanMX	this study
Y12	ATCC 9804, NRRL Y-12633, JL46	wild palm wine strain	Fermentation (wild)		Alexandre Guilliermond
JL395	Y12, homozygous segregant	Y12	Fermentation		this study
JL440	Y12 ctt1∆	Y12	Fermentation	ctt1::KanMX/ctt1::KanMX	this study
Y2	YB-427, JL51	wild rum strain	Fermentation		Justin Fay
JL472	Y2, homozygous segregant	Y2	Fermentation		this study
JL1098	Y2 ctt1∆	Y2	Fermentation	ctt1::KanMX/ctt1::KanMX	this study
YJM1129	ATCC 9763, NRRL y-567, JL38	distillery fermentation isolate	Fermentation		John McCusker
JL889	YJM1129 homozygous segregant	YJM1129	Fermentation		this study
JL1101	YJM1129 ctt1∆	YJM1129	Fermentation	ctt1::KanMX/ctt1::KanMX	this study
Y10	NRRL Y-7567, JL49	wild coconut isolate	Natural (coconut)		Cletus Kurtzman
JL474	Y10, homozygous segregant	Y10	Natural		this study
JL1097	Y10 ctt1∆	Y10	Natural	ctt1::KanMX/ctt1::KanMX	this study
M22	AGY0032, JL12	wild vineyard isolate	Vineyard		Robert Mortimer
JL399	M22, homozygous segregant	M22	Vineyard		this study
JL436	M22 ctt1∆	M22	Vineyard	ctt1::KanMX/ctt1::KanMX	this study
JL1615	M22 gsh1∆	M22	Vineyard	gsh1::KanMX/gsh1::KanMX	this study
JL1597	M22 ctt1∆ gsh1∆	M22	Vineyard	gsh1::KanMX/gsh1::KanMX ctt1::NatMX/ctt1::NatMX	this study
M1	AGY0080, A1, JL34	wild vineyard isolate	Vineyard		Robert Mortimer
JL468	M1, homozygous segregant	M1	Vineyard		this study
JL1096	M1 ctt1∆	M1	Vineyard	ctt1::KanMX/ctt1::KanMX	this study
M32	AGY0033, JL13	wild vineyard isolate	Vineyard		Robert Mortimer
JL403	M32, homozygous segregant	M32	Vineyard		this study
JL438	M32 ctt1∆	M32	Vineyard	ctt1::KanMX/ctt1::KanMX	this study
