## Supplementary material for "Natural variation in yeast reveals multiple paths for acquiring higher stress resistance": Table S2

### Sheet: Primer list
Primer ID	Alias	Sequence (5’-> 3’)	Anneals	Product size	Purpose
CTT1_flank_up		ATGGGGATAGAACCTCCGTTAT	anneals approximately 500 bp upstream CTT1 start codon	~2.1 kb	Introducing CTT1D (ctt1::KanMX) into different strain backgrounds
CTT1_flank_down		AAGTTTTCTCTGCTGGTACTCTG	anneals approximately 500 bp downstream CTT1 stop codon.
CTT1_ORF_qPCR_forward		CCACTAGACTTCGAACAGCC	anneals in the 3' end of CTT1.	214 bp	Verify the absence of CTT1
CTT1_ORF_qPCR_reverse		CAAGGTCAACAGGTTCCCAA	anneals in the 3' end of CTT1.
GSH1 600 Up		TTGTGCACACGCCTGTTACTT	anneals approximately 600 bp upstream GSH1 start codon.	~2.3 kb	Introducing GSH1D (gsh1::KanMX) into different strain backgrounds
GSH1 600 Down		CAACGATCGCCTACAATCAA	anneals approximately 600 bp downstream GSH1 stop codon.
GSH1 qPCR F		TCGATAGCATTTTGACCTTT	anneals in the 3' end of GSH1.	199 bp	Verify the absence of GSH1
GSH1 qPCR R		CCATTCTCTGGATTATGGAA	anneals in the 3' end of GSH1.
SKN7 1kb Up F		TATGAACAACAGCCATTCG	anneals approximately 1kb upstream SKN7 start codon.	~3.1 kb	Introducing SKN7D (skn7::KanMX) into different strain backgrounds
SKN7 1kb Down R		ACTGTTTGGGAGAAGTGCTA	anneals approximately 1kb downstream SKN7 stop codon.
SKN7 qPCR F		CACGAGGGATGATTTACACT	anneals in the 3' end of SKN7.	204 bp	Verify the absence of SKN7
SKN7 qPCR R		GGGGTAACAGGGGTAGTAGT	anneals in the 3' end of SKN7.
MSN2_up_Flanking		TGTTTCCAGCGAAAGAGACA	anneals approximately 500 bp upstream MSN2 start codon.	~2.1 kb	Introducing MSN2D (msn2::KanMX) into different strain backgrounds
MSN2_down_Flanking		AATCTTCTCCCATTAGGGGCA	anneals approximately 500 bp upstream MSN2 stop codon.
MSN2_internalA_up		AACGGAAACGATACCATCCA	anneals 230 bp after MSN2 5' start.	~1.8 kb	Verify the absence of MSN2
MSN2_internalB_down		ACAAGCAAATGGTCGTTCGT	anneals 81 bp before MSN2 3' end.
MSN4 500 Up		GGCGTACTGGTCATTTTTAG	anneals approximately 600 bp upstream MSN4 start codon.	~2.3 kb	Introducing MSN4D (msn4::KanMX) into different strain backgrounds
MSN4 500 Down		GCCAAGCGTTTAATTATCAG	anneals approximately 600 bp downstream MSN4 stop codon.
MSN4 qPCR F		ACTAAACAGGCAACGGTAAG	anneals in the 3' end of MSN4.	198 bp	Verify the absence of MSN4
MSN4 qPCR R		GAATGCCTTCTCACAGTCTT	anneals in the 3' end of MSN4.
YAP1 500 Up F		GTATTTATCGGAAACGGCAGT	anneals approximately 500 bp upstream YAP1 start codon.	~2.1 kb	Introducing YAP1D (yap1::KanMX) into different strain backgrounds
YAP1 500 Down R		AATGCTATGAGTGCCGTGGAA	anneals approximately 500 bp downstream YAP1 stopcodon.
YAP1 qPCR F		ACCAGGAAATGAAAGCGAAA	anneals in the 3' end of YAP1.	203 bp	Verify the absence of YAP1
YAP1 qPCR R		CGGAACATAAACCATCGACA	anneals in the 3' end of YAP1.
HSF1 600 Up F		CACTAAGGCCAGTAGCAACAA	anneals approximately 600 bp upstream HSF1 start codon.	~2.3 kb	Introducing HSF1D (hsf1::KanMX) into different strain backgrounds
HSF1 600 Down R		AGGGAGTTTCTGTCGCTAAGA	anneals approximately 600 bp downstream HSF1 stop codon.
MX Cassette 3' forward	KanC3	CCTCGACATCATCTGCCCAGA	anneals in the MX promoter	Varies depending on primer	MX specific reverse primer, check proper insertion of antibiotic cassette when paired with specific gene forward primer. Primer common to MX module, from Winzeler et al. 1999. Science. 285: 901-906.
MX Cassette 5' reverse	KanB	CTGCAGCGAGGAGCCGTAAT	anneals in the MX terminator
TEF_promoter_forward	AKA pr78	CCTTGACAGTCTTGACGTGC	anneals in the TEF promoter	~1.1 kb (NatMX) ~1.5 kb (HygMX)	Amplify MX cassette for swapping antibiotic markers. From Goldstein and McCusker 1999. Yeast. 15(14):1541-53.
TEF_terminator_reverse	AKA pr79	CGCACTTAACTTCGCATCTG	anneals in the TEF terminator
