## Supplementary material for "Natural variation in yeast reveals multiple paths for acquiring higher stress resistance": Table S3

### Sheet: Figure 1 Data
Peroxide Tolerance Scores
Strain	Mock (paired with EtOH) Rep1	Mock (paired with EtOH) Rep 2	Mock (paired with EtOH) Rep 3	EtOH Rep 1	EtOH Rep 2	EtOH Rep 3	Mock (paired with NaCl) Rep1	Mock (paired with NaCl) Rep 2	Mock (paired with NaCl) Rep 3	NaCl Rep 1	NaCl Rep 2	NaCl Rep 3
JL518 (S288c)	5	5	3	1	0	3	4	5	4	21	22	22
JL771 (S288c ctt1∆)	6	6	6	7	7	8	5	7	6	5	5	5
JL410 (YPS163)	8	9	9	22	22	20	7	8	9	22	22	22
JL1094 (YPS163 ctt1∆)	8	8	10	8	10	10	7	8	8	10	11	13

### Sheet: Figure 2 Data
B) Peroxide Tolerance Scores
Strain	Mock (paired with EtOH) Rep1	Mock (paired with EtOH) Rep 2	Mock (paired with EtOH) Rep 3	EtOH Rep 1	EtOH Rep 2	EtOH Rep 3	Mock (paired with NaCl) Rep1	Mock (paired with NaCl) Rep 2	Mock (paired with NaCl) Rep 3	NaCl Rep 1	NaCl Rep 2	NaCl Rep 3
JL518 (S288c)	5	5	3	1	0	3	4	5	4	21	22	22
JL771 (S288c ctt1∆)	6	6	6	7	7	8	5	7	6	5	5	6
JL410 (YPS163)	8	9	9	22	22	20	7	8	9	22	22	22
JL1094 (YPS163 ctt1∆)	8	8	10	8	10	10	7	8	8	10	11	13
JL769 (YPS606)	7	9		20	21		7	9		22	22
JL924 (YPS606 ctt1∆)	8	10		9	10		7	8		11	13
JL414 (YPS1000)	7	9		22	22		6	7		22	22
JL1095 (YPS1000 ctt1∆))	7	9		7	8		6	7		9	9
JL399 (M22)	7	8		16	19		7	8		22	22
JL436 (M22 ctt1∆)	7	8		10	12		7	8		11	11
JL 403 (M32)	8	8		22	22		7	7		22	22
JL438 (M32 ctt1∆)	7	7		7	7		7	7		7	9
JL468 (M1)	6	5		14	12		6	4		22	22
JL1096 (M1 ctt1∆)	6	5		5	4		6	5		5	5
JL472 (Y2)	9	9		22	22		9	9		22	22
JL1098 (Y2 ctt1∆)	5	6		5	5		5	5		5	7
JL395 (Y12)	7	5		22	22		7	6		22	22
JL440 (Y12 ctt1∆)	7	5		11	10		7	5		9	8
JL889 (YJM1129)	6	7		8	11		5	5		22	22
JL1101 (YJM1129 ctt1∆)	6	6		7	7		6	6		5	6
JL383 (YJM627)	6	7		12	11		6	6		22	22
JL1100 (YJM627 ctt1∆)	7	7		12	7		6	6		9	8
JL466 (YJM308)	8	9		22	22		6	8		22	22
JL1099 (YJM308 ctt1∆)	8	10		12	12		7	8		11	11
JL474 (Y10)	12	13		22	22		12	14		22	22
JL1097 (Y10 ctt1∆)	7	6		4	6		6	6		4	6
C) Percent Acquisition Relative to Wild Type
Strain	EtOH Rep 1	EtOH Rep 2	EtOH Rep 3	NaCl Rep 1	NaCl Rep 2	NaCl Rep 3
JL771 (S288c ctt1∆)	NA	NA	NA	0	-11.7647	0
JL1094 (YPS163 ctt1∆)	0	15.3846	0	20	21.4286	38.4615
JL924 (YPS606 ctt1∆)	7.69231	0	NA	26.6667	38.4615	NA
JL1095 (YPS1000 ctt1∆))	0	-7.69231	NA	18.75	13.3333	NA
JL436 (M22 ctt1∆)	33.3333	36.3636	NA	26.6667	21.4286	NA
JL438 (M32 ctt1∆)	0	0	NA	0	13.3333	NA
JL1096 (M1 ctt1∆)	-12.5	-14.2857	NA	-6.25	0	NA
JL1098 (Y2 ctt1∆)	0	-7.69231	NA	0	15.3846	NA
JL440 (Y12 ctt1∆)	26.6667	29.4118	NA	13.3333	18.75	NA
JL1101 (YJM1129 ctt1∆)	NA	NA	NA	-5.88235	0	NA
JL1100 (YJM627 ctt1∆)	NA	NA	NA	18.75	12.5	NA
JL1099 (YJM308 ctt1∆)	28.5714	15.3846	NA	25	21.4286	NA
JL1097 (Y10 ctt1∆)	-30	0	NA	-20	0	NA

### Sheet: Figure 5, S2 Data
Peroxide Tolerance Scores
Strain	Mock (paired with EtOH) Rep1	Mock (paired with EtOH) Rep 2	Mock (paired with EtOH) Rep 3	EtOH Rep 1	EtOH Rep 2	EtOH Rep 3	Mock (paired with NaCl) Rep1	Mock (paired with NaCl) Rep 2	Mock (paired with NaCl) Rep 3	NaCl Rep 1	NaCl Rep 2	NaCl Rep 3
JL769 (YPS606 )	7	9	9	21	21	22	5	7	9	22	22	22
JL924 (YPS606 ctt1∆)	6	8	8	7	9	7	5	7	8	10	10	11
JL1342 (YPS606 msn2∆ msn4∆)	6	9	7	8	10	9	5	7	8	19	21	21
JL1343 (YPS606 msn2∆ msn4∆ ctt1∆)	6	8	7	7	10	8	6	7	8	13	12	13
JL769 (YPS606 )	8	8	8	13	20	20	7	8	8	22	22	22
JL924 (YPS606 ctt1∆)	7	7	8	6	8	9	5	8	8	12	13	12
JL1256 (YPS606 skn7∆)	5	3	2	11	13	14	7	5	1	22	22	22
JL1332 (YPS606 skn7∆ ctt1∆)	5	4	2	5	5	3	5	4	3	7	7	4
JL769 (YPS606 )	9	7	9	22	17	21	7	7	8	22	22	22
JL924 (YPS606 ctt1∆)	9	7	9	9	7	9	7	7	9	12	11	12
JL1285 (YPS606 yap1∆)	1	0	1	22	16	20	2	0	1	22	22	22
JL1286 (YPS606 yap1∆ ctt1∆)	1	0	1	3	2	3	1	0	0	5	2	5
JL769 (YPS606 )	6	7	7	20	18	19	7	7	7	21	22	22
JL924 (YPS606 ctt1∆)	8	6	7	8	8	8	6	6	6	10	11	11
JL1392 (YPS606 smp1∆)	10	7	6	19	19	18	7	6	5	22	22	22
JL1393 (YPS606 ctt1∆ smp1∆)	9	7	6	10	8	6	7	7	5	9	10	7
JL769 (YPS606 )	6	7	7	18	19	18	6	7	7	22	22	22
JL924 (YPS606 ctt1∆)	6	7	7	6	8	7	6	6	7	11	11	14
JL1390 (YPS606 sko1∆)	7	7	9	22	22	22	7	7	8	22	22	22
JL1391 (YPS606 ctt1∆ sko1∆)	7	7	7	6	7	7	6	7	6	11	12	14
JL769 (YPS606 )	6	5	5	20	17	18	5	7	5	22	22	21
JL924 (YPS606 ctt1∆)	6	5	5	7	6	6	5	6	5	9	11	9
JL1619 (YPS606 hot1∆)	6	5	5	19	17	17	5	7	5	22	22	22
JL1606 (YPS606 ctt1∆ hot1∆)	6	5	5	6	5	4	5	8	5	10	12	10
JL769 (YPS606 )	6	7	5	16	19	16	5	8	5	22	22	22
JL924 (YPS606 ctt1∆)	6	5	5	7	8	5	5	9	6	11	15	9
JL1608 (YPS606 msn1∆)	6	7	4	16	20	16	5	7	5	22	22	22
JL1607 (YPS606 ctt1∆ msn1∆)	6	7	6	7	7	7	4	10	6	9	12	13
JL769 (YPS606 )	11	9	5	22	22	19	10	7	6	22	22	22
JL924 (YPS606 ctt1∆)	10	8	6	13	8	6	10	7	7	14	10	11
JL1280 (YPS606 HSF1/hsf1∆)	10	8	5	22	22	15	10	7	6	22	22	22
JL1281 (YPS606 ctt1∆ HSF1/hsf1∆)	10	7	6	8	7	6	9	7	6	13	11	11

### Sheet: Figure 6 Data
Defective Induction msn2/4∆∆ EtOH (1.5-fold)	logFC: WT v msn2/4∆∆: EtOH response	FDR: WT v msn2/4∆∆: EtOH response			Defective Induction yap1∆ EtOH (1.5-fold)	logFC: WT v yap1∆: EtOH response	FDR: WT v yap1∆: EtOH response			Defective Induction skn7∆ EtOH (1.5-fold)	logFC: WT v skn7∆: EtOH response	FDR: WT v skn7∆: EtOH response			Defective Induction msn2/4∆∆ NaCl (1.5-fold)	logFC: WT v msn2/4∆∆: NaCl response	FDR: WT v msn2/4∆∆: NaCl response			Defective Induction yap1∆ NaCl (1.5-fold)	logFC: WT v yap1∆: NaCl response	FDR: WT v yap1∆: NaCl response			Defective Induction skn7∆ NaCl (1.5-fold)	logFC: WT v skn7∆: NaCl response	FDR: WT v skn7∆: NaCl response
YOL052C-A	-10.5098	0.00304532			YDR380W	-2.11683	2.21e-05			YHR092C	-3.30314	6.08e-09			YOL052C-A	-11.2916	0.00419248			YLR081W	-6.98136	0.00124155			YLR081W	-5.95671	0.00942344
YFR053C	-7.72098	2.59e-22			YOR306C	-1.72889	4.46e-11			YOR306C	-2.4214	4.07e-16			YLR081W	-8.0303	0.000218982			YDR536W	-3.14058	0.00260656			YHR137C-A	-5.40201	0.00451242
YFL014W	-7.66477	1.9e-17			YJR109C	-1.64585	2.12e-08			YHR087W	-2.22729	0.00040138			YFR053C	-7.10613	1.77888e-20			YGR142W	-2.61087	9.87944e-07			YDR536W	-5.38253	7.43442e-07
YHR087W	-7.56644	1.64e-14			YMR251W-A	-1.48962	8.13e-06			YBR147W	-2.17493	0.00537829			YGR248W	-6.5453	1.7805e-11			YLL026W	-2.47847	1.18495e-10			YOR134W	-5.10346	6.16281e-05
YML100W	-7.15233	7.28e-27			YDR258C	-1.37326	8.03e-05			YBR145W	-2.11371	5.54e-10			YFR052C-A	-6.51821	4.82515e-06			YDR380W	-2.40125	2.93012e-06			YMR251W	-5.01748	0.00976176
YPR160W	-7.05937	7.02e-15			YHR137W	-1.27183	5.05e-05			YJR047C	-2.07248	0.00475585			YDL204W	-6.21643	6.9668e-16			YER142C	-2.36333	2.90331e-06			YGR052W	-4.05686	0.000104359
YFR052C-A	-7.04386	5.8e-07			YBR145W	-1.2675	4.28e-05			YIL066C	-1.88318	9.07e-05			YFR015C	-5.59725	7.46938e-15			YBR099C	-2.32519	2.8035e-06			YHR092C	-4.01753	1.32197e-11
YNR034W-A	-6.89716	2.2e-05			YMR316W	-1.26309	0.00034445			YOR347C	-1.80007	0.00039308			YDR342C	-5.37815	1.58177e-14			YER103W	-2.28699	6.5002e-14			YDR171W	-3.95007	7.81576e-12
YMR105C	-6.81518	3.65e-28			YHR018C	-1.18055	1.64e-06			YJR109C	-1.77467	1.86e-09			YMR169C	-5.02746	8.12777e-18			YDR171W	-2.18682	4.23709e-05			YKL163W	-3.72343	1.14092e-08
YGR248W	-6.78132	4.96e-12			YNL007C	-1.11273	0.0002145			YDR258C	-1.77138	5.69e-07			YMR105C	-4.84447	1.46599e-22			YDR516C	-2.15437	5.8519e-12			YMR174C	-3.57772	0.00238556
YER067W	-6.41477	1.89e-17			YKL220C	-1.07003	0.0039846			YDR171W	-1.7401	0.00054148			YLR258W	-4.81552	1.46599e-22			YPL119C	-2.13942	0.00297867			YJL144W	-3.56856	0.00609969
YGR088W	-6.18674	3.42e-20			YER081W	-0.908651	0.00145626			YMR251W-A	-1.70882	6.64e-07			YMR174C	-4.70153	0.00603082			YBR214W	-2.11507	2.59196e-08			YEL039C	-3.47161	9.53441e-09
YKL037W	-6.02941	0.00058247			YML130C	-0.87562	0.0001806			YHR018C	-1.54173	2.81e-09			YNL194C	-4.53141	8.00329e-05			YFR015C	-2.10859	1.22092e-05			YIL160C	-3.45474	2.96969e-06
YFR015C	-5.97296	2.81e-16			YCL030C	-0.866631	0.00154519			YBR067C	-1.52998	0.00022107			YPR160W	-4.35466	3.23357e-09			YEL039C	-2.01458	0.000352509			YGL259W	-3.45418	0.00811847
YDR342C	-5.82355	1.24e-15			YOL059W	-0.844462	0.00251057			YGR088W	-1.51487	0.00076403			YBR117C	-4.33925	1.82658e-09			YLR251W	-1.92145	1.02303e-05			YDR119W-A	-3.41564	0.00040997
YNR014W	-5.73432	2.85e-09			YOR230W	-0.842135	0.0003667			YNL007C	-1.46169	1.41e-06			YMR250W	-4.27951	3.1256e-18			YHR087W	-1.90058	0.000376445			YKL161C	-3.40491	2.59843e-14
YLR327C	-5.71772	0.00022207			YMR062C	-0.797543	0.00439312			YCL040W	-1.42003	4.38e-05			YML100W	-4.23623	7.10977e-19			YHR137W	-1.87785	1.75371e-08			YOL084W	-3.18311	7.7594e-05
YFR017C	-5.55555	3.24e-11			YIL053W	-0.790055	1.91e-05			YCL030C	-1.4057	5.98e-07			YFR017C	-4.18807	3.60803e-08			YDL022W	-1.83544	1.5481e-08			YBR214W	-3.11392	3.21147e-13
YNL194C	-5.5462	2.61e-06			YGR097W	-0.776005	0.00053374			YBR169C	-1.39958	0.00016028			YPL230W	-4.07077	1.5703e-12			YGR088W	-1.83444	2.00888e-05			YNL036W	-3.07014	4.21521e-07
YEL039C	-5.36479	3.65e-11			YDR516C	-0.768831	0.00379657			YPL250C	-1.35924	0.00077035			YDR119W-A	-3.84055	0.00426622			YPL017C	-1.81991	0.00446283			YFR017C	-2.99806	3.3479e-06
YBL049W	-5.17531	0.00025942			YLR034C	-0.756725	0.00514664			YBR214W	-1.33225	0.00016028			YBR116C	-3.81838	0.000405477			YKL096W	-1.81842	9.92101e-07			YBR116C	-2.94225	0.000805868
YGR008C	-5.16676	5.91e-17			YDR518W	-0.747524	0.00014527			YBR099C	-1.31406	0.00886782			YEL039C	-3.8009	1.42327e-07			YLR252W	-1.74129	0.00260656			YFR015C	-2.92759	2.12254e-09
YCR021C	-5.13186	1.12e-06			YER014W	-0.723682	0.0057647			YOL153C	-1.29396	3.62e-06			YGR008C	-3.63468	5.04879e-12			YMR251W-A	-1.73799	2.65599e-07			YKR091W	-2.92488	1.3279e-11
YMR196W	-5.12724	4.53e-23			YDR214W	-0.689458	0.00035209			YOR173W	-1.28454	0.00544366			YMR196W	-3.53343	7.06126e-17			YIL066C	-1.71164	0.000244396			YLR252W	-2.88672	1.53438e-06
YER053C	-4.95809	2.59e-24			YKL015W	-0.633692	0.00391527			YER142C	-1.27081	0.00584469			YKL151C	-3.44416	5.87185e-21			YGL037C	-1.71076	8.86578e-09			YGR142W	-2.88221	2.67984e-08
YLR258W	-4.84573	1.15e-23			YOL064C	-0.629855	0.00035209			YDL223C	-1.26489	0.00088119			YMR090W	-3.37833	2.9933e-16			YOR374W	-1.66496	1.62022e-06			YGL184C	-2.84135	0.000851327
YBR072W	-4.68181	1.5e-17			YMR083W	-0.623113	0.00104134			YHR179W	-1.26111	6.08e-09			YAL061W	-3.36881	4.67777e-05			YDL214C	-1.6422	3.01495e-07			YBL078C	-2.8389	3.29994e-06
YMR250W	-4.67417	6.51e-20			YHL030W	-0.589451	0.0039846			YFR053C	-1.24984	0.00054148			YNR014W	-3.35148	7.56258e-05			YDL223C	-1.62003	7.63548e-06			YHR096C	-2.8317	8.01744e-13
YEL011W	-4.50817	3.51e-17								YOR321W	-1.21265	3.28e-07			YCL040W	-3.29168	1.4324e-14			YGR249W	-1.60034	0.00231343			YDR461C-A	-2.76274	0.00179266
YDR119W-A	-4.50051	0.0001466								YMR316W	-1.18129	0.00060068			YER150W	-3.22306	2.18848e-06			YMR316W	-1.58354	7.14652e-06			YNL195C	-2.72224	0.000396032
YDR258C	-4.47699	7.23e-20								YDR516C	-1.17268	8.85e-06			YDR516C	-3.18062	2.36247e-17			YOL032W	-1.56152	1.32985e-06			YER142C	-2.69505	1.32799e-08
YBR054W	-4.32071	6.37e-06								YMR250W	-1.12795	0.00102674			YML128C	-3.17677	3.28745e-16			YER062C	-1.52964	3.62827e-08			YDL169C	-2.6731	0.00761171
YPR149W	-4.23513	4.65e-24								YGR097W	-1.10706	1.34e-06			YHL021C	-3.05219	2.99847e-15			YHL021C	-1.51514	7.99812e-07			YPL017C	-2.65322	2.38903e-05
YHL021C	-4.23299	3.42e-20								YKR076W	-1.0922	0.00130402			YDR453C	-2.93008	1.22735e-08			YOR052C	-1.50353	7.8089e-07			YKL107W	-2.64978	0.00308785
YBR183W	-4.19391	5.13e-15								YLR034C	-1.07948	5.58e-05			YHR092C	-2.91098	5.53293e-07			YBR072W	-1.45217	0.000565237			YGL205W	-2.61608	0.000317167
YPL230W	-4.16013	6.77e-13								YPL240C	-1.07828	0.0014442			YOR178C	-2.8842	0.00851583			YDR406W	-1.43431	9.89552e-07			YDL204W	-2.58404	2.73942e-07
YMR081C	-4.02668	1.01e-05								YKR091W	-1.07772	0.00905194			YPR184W	-2.8803	9.6822e-15			YHR096C	-1.42533	2.31386e-05			YDL223C	-2.57573	7.54998e-11
YDR516C	-3.96385	2.95e-21								YNL134C	-1.06945	8.62e-06			YGR256W	-2.85929	3.17154e-06			YOR306C	-1.39563	8.04643e-09			YLR251W	-2.55248	2.27917e-08
YMR169C	-3.9196	2.53e-14								YDR518W	-1.04528	2.14e-07			YER053C	-2.8422	1.64989e-15			YDR506C	-1.3649	0.00575499			YDR406W	-2.51619	4.11539e-13
YKL035W	-3.82655	9.55e-24								YEL047C	-1.02995	1.36e-06			YNL160W	-2.83336	1.38987e-09			YDR258C	-1.35593	6.02243e-05			YNR014W	-2.50698	0.00370172
YBR147W	-3.68675	1.34e-05								YOL059W	-1.02498	0.00023225			YLR178C	-2.82212	3.8112e-12			YNL155W	-1.29226	4.0158e-05			YIL101C	-2.49825	0.00607068
YHR092C	-3.68383	7.76e-09								YML130C	-1.01593	1.15e-05			YNL195C	-2.76897	0.00189803			YBR169C	-1.28032	0.000565237			YIL117C	-2.49203	6.13918e-07
YOR161C	-3.67092	3.09e-12								YMR020W	-1.00169	0.00490564			YDR258C	-2.68651	6.66778e-12			YDR256C	-1.26461	0.000114217			YKL096W	-2.45433	4.36256e-10
YLR177W	-3.56539	6.16e-19								YNL200C	-1.00149	0.00648633			YER067W	-2.67749	1.11002e-06			YPL147W	-1.23709	0.000581016			YER067W	-2.42955	1.73374e-06
YER054C	-3.48311	2.76e-06								YER044C	-0.982463	2.55e-06			YIL136W	-2.63062	5.33764e-09			YOR230W	-1.22598	3.66002e-07			YHR124W	-2.42933	0.00539956
YNL195C	-3.46718	8.75e-05								YJR073C	-0.981808	0.00219798			YDL223C	-2.60142	4.60241e-11			YOR220W	-1.21991	7.63548e-06			YGR088W	-2.41958	5.27502e-08
YDL204W	-3.45657	2.2e-09								YMR252C	-0.975643	0.00024268			YOR120W	-2.58549	8.68854e-14			YPR036W-A	-1.19689	0.000393918			YLR267W	-2.29809	1.38065e-06
YBR126C	-3.436	1.02e-21								YMR083W	-0.95987	7.69e-07			YOL153C	-2.48186	5.17018e-13			YJL153C	-1.18015	0.000726962			YOR052C	-2.29602	1.04674e-11
YOR347C	-3.40391	1.14e-06								YOR044W	-0.956639	0.00705074			YBR126C	-2.46404	2.30923e-16			YML003W	-1.15223	0.00184154			YHR209W	-2.29195	4.12134e-09
YOL153C	-3.31401	1.56e-17								YER081W	-0.956586	0.00072502			YGR088W	-2.42001	3.77563e-08			YBR182C	-1.14441	0.00157632			YOR348C	-2.29104	4.09444e-05
YMR090W	-3.27818	3.14e-16								YJR161C	-0.94889	0.00514961			YOR173W	-2.40051	5.27809e-07			YKL093W	-1.14273	0.00892151			YDR038C	-2.29013	7.58404e-08
YMR173W	-3.27187	1.38e-10								YAL005C	-0.940021	0.00581638			YEL011W	-2.22849	1.26811e-07			YDL123W	-1.13799	0.000240356			YER150W	-2.27556	5.6939e-05
YOR178C	-3.13836	0.00050946								YDL124W	-0.934363	3.32e-05			YHR096C	-2.21433	3.66567e-10			YOR192C-B	-1.13486	0.00172878			YOL032W	-2.2733	4.86803e-11
YPL017C	-3.04682	8.89e-05								YGL117W	-0.917837	0.00699103			YBL064C	-2.06487	2.19176e-12			YPL247C	-1.09595	0.000186853			YDR040C	-2.26125	7.19596e-08
YMR251W-A	-2.98447	1.57e-12								YGR254W	-0.907855	0.00776759			YGR234W	-2.06272	0.002068			YPL240C	-1.09068	0.00056193			YLR121C	-2.23874	3.05774e-10
YOR173W	-2.98013	1.4e-09								YMR062C	-0.892357	0.00127982			YNL015W	-2.02711	6.18113e-07			YLR205C	-1.08266	5.99164e-05			YIL066C	-2.23684	1.0576e-06
YBR117C	-2.96264	4.32e-05								YOR152C	-0.889104	0.00686034			YKL035W	-2.01483	4.58139e-14			YHR176W	-1.07704	0.0039578			YLL026W	-2.23411	3.24618e-10
YKL150W	-2.9128	1.09e-20								YFL062W	-0.883447	0.00303192			YDR533C	-2.01195	1.27953e-08			YDR040C	-1.07611	0.00414161			YHL021C	-2.21173	3.41189e-11
YLR178C	-2.88873	7.52e-13								YOR052C	-0.880579	0.00219798			YLR177W	-1.98285	2.35343e-10			YBR085C-A	-1.05858	8.41845e-05			YCL040W	-2.18625	1.24777e-09
YDR001C	-2.88385	3.8e-22								YDR214W	-0.879665	5.87e-06			YDR001C	-1.97102	4.3826e-16			YGR131W	-1.04991	0.000310304			YDR516C	-2.1631	1.595e-12
YBR085C-A	-2.86733	3.81e-16								YMR196W	-0.846524	0.00877341			YDR406W	-1.9643	1.83684e-10			YER053C	-1.04446	5.00399e-05			YBR099C	-2.16077	1.82468e-06
YML054C	-2.82184	2.25e-16								YKL151C	-0.835126	0.00030452			YNL274C	-1.90935	1.30879e-07			YJL106W	-1.04245	0.00167838			YDR342C	-2.14605	2.04898e-05
YPL004C	-2.76858	2.95e-21								YJL042W	-0.827009	4.78e-05			YPL247C	-1.87284	5.16493e-09			YER015W	-1.03879	0.00208426			YOR306C	-2.13885	2.59843e-14
YDL124W	-2.75914	6.6e-18								YBL015W	-0.822798	0.00366116			YLR252W	-1.87129	0.00199182			YLR265C	-1.0378	0.0062541			YPR184W	-2.114	1.036e-10
YMR031C	-2.70156	2.48e-18								YDL093W	-0.821764	0.00035973			YLL026W	-1.8282	3.63534e-08			YCL040W	-1.02367	0.0013508			YOL153C	-2.10251	1.32197e-11
YBR169C	-2.67391	1.12e-10								YBL101C	-0.819477	1.36e-06			YMR170C	-1.80674	1.11031e-06			YJL132W	-1.0119	0.00498027			YML100W	-2.09822	8.65819e-10
YJL142C	-2.64874	2.62e-05								YNL125C	-0.819422	0.00031038			YNL200C	-1.80116	9.57937e-06			YFL007W	-1.00188	2.26971e-07			YBR169C	-2.08216	2.67984e-08
YNL160W	-2.64535	4.54e-09								YPR196W	-0.813276	0.00130402			YLR251W	-1.70028	0.000106258			YJL088W	-0.991975	0.00038006			YBR117C	-2.0782	0.00260054
YDR277C	-2.58969	1.45e-09								YER053C	-0.792675	0.00325366			YBR214W	-1.68059	2.65548e-06			YHL030W	-0.969843	1.75928e-06			YLR258W	-2.06431	8.34673e-12
YNL274C	-2.57407	4.11e-11								YBR085C-A	-0.787428	0.00546353			YMR031C	-1.67927	2.09342e-11			YEL060C	-0.969229	0.000127812			YBL043W	-2.06342	0.00529782
YDR171W	-2.52708	6.12e-06								YAL060W	-0.774775	0.0093643			YAL005C	-1.66985	3.74155e-07			YML100W	-0.957948	0.00143291			YDL222C	-2.05032	0.000768526
YNL015W	-2.52591	1.54e-10								YOL016C	-0.772355	0.00167095			YBR085C-A	-1.66117	9.39111e-09			YDR103W	-0.952705	0.00263927			YDR085C	-2.04638	6.30985e-07
YHR139C	-2.46099	0.00833278								YJR127C	-0.76994	4.55e-05			YJR115W	-1.63866	0.00121222			YJL107C	-0.949978	9.31569e-05			YMR316W	-2.04487	1.10934e-08
YCR091W	-2.45131	2.79e-13								YER014W	-0.766826	0.00324065			YLL023C	-1.6377	3.27146e-07			YDR358W	-0.948472	0.000525255			YMR250W	-1.98044	1.10934e-08
YHR104W	-2.43711	4.45e-18								YLR258W	-0.765357	0.0049382			YDL124W	-1.58218	4.59588e-10			YBL075C	-0.942362	2.34701e-05			YDL110C	-1.98007	1.26238e-10
YDR185C	-2.43385	9.23e-08								YPR154W	-0.749368	0.00172258			YBR183W	-1.54216	5.66051e-05			YLR225C	-0.942144	3.12294e-05			YNL160W	-1.97195	1.0546e-06
YPL240C	-2.41107	1.78e-11								YOR230W	-0.746061	0.00167546			YKL150W	-1.52713	3.29706e-11			YJR061W	-0.936829	0.00784198			YPL250C	-1.96463	2.79023e-07
YIL136W	-2.38573	1.17e-07								YDR487C	-0.731775	8.62e-06			YPL240C	-1.50607	3.5142e-06			YBR045C	-0.929858	0.00836803			YOR173W	-1.94498	6.58871e-06
YML128C	-2.35586	2.87e-12								YBR126C	-0.708961	0.00264426			YHR007C-A	-1.48194	0.000296415			YLR134W	-0.921206	0.00115704			YMR105C	-1.93407	3.24618e-10
YBL064C	-2.35578	1.49e-14								YDL054C	-0.707675	0.00960748			YER079W	-1.45133	0.00379352			YAL005C	-0.912633	0.00312106			YFR053C	-1.90022	7.58404e-08
YBR230C	-2.33153	4.41e-11								YMR315W	-0.70723	0.00120823			YBR169C	-1.44223	0.000150685			YCR005C	-0.909945	9.65633e-05			YBR056W-A	-1.89851	0.000335731
YLR152C	-2.32562	8.7e-15								YLR278C	-0.69347	0.00011561			YPL004C	-1.37956	5.10921e-11			YOL117W	-0.905368	0.0021497			YOR374W	-1.88123	4.69104e-08
YDR074W	-2.32412	8.05e-18								YER052C	-0.689345	0.00082668			YLR152C	-1.37554	1.44286e-08			YKL091C	-0.881193	0.000983522			YIR039C	-1.87375	1.49328e-07
YGR070W	-2.30794	1.99e-14								YDR481C	-0.689183	0.00063102			YBR149W	-1.37549	3.10612e-11			YMR180C	-0.879884	0.00184154			YPL230W	-1.86807	1.46964e-05
YKL151C	-2.2984	7.95e-16								YHL030W	-0.686902	0.00067436			YDR074W	-1.37298	2.62313e-10			YLR258W	-0.862102	0.000612874			YLR149C	-1.86073	1.97547e-06
YMR173W-A	-2.29805	0.00149677								YKL035W	-0.676526	0.00319854			YOR185C	-1.36452	7.38024e-07			YNR019W	-0.856453	1.13757e-05			YDR258C	-1.85766	8.05438e-08
YNL007C	-2.29675	2.19e-12								YMR008C	-0.674434	0.0049382			YIL111W	-1.30759	0.00603082			YLR216C	-0.852819	3.01495e-07			YBR085C-A	-1.83863	7.87032e-10
YHL024W	-2.29319	1.82e-06								YER141W	-0.66573	0.00496195			YNR068C	-1.28504	0.0045845			YBR126C	-0.837618	0.000140936			YDR380W	-1.83764	9.99121e-05
YBR214W	-2.26782	1.4e-09								YOL081W	-0.65301	0.00175478			YBL075C	-1.27006	2.649e-08			YDL007W	-0.832378	2.16839e-07			YEL011W	-1.82884	2.43077e-06
YDR275W	-2.26068	1.22e-07								YPL154C	-0.651089	0.00914158			YAL060W	-1.26832	6.91496e-06			YLL023C	-0.823155	0.00624443			YPR160W	-1.82879	0.000446102
YGL037C	-2.20136	1.95e-12								YCR069W	-0.638118	0.00163351			YLR149C	-1.24548	0.00240832			YHR097C	-0.809878	0.00681849			YLR225C	-1.8203	7.81576e-12
YAL061W	-2.19406	0.00890455								YGR295C	-0.631388	0.00514961			YHR104W	-1.23189	9.39111e-09			YOL016C	-0.8056	0.000576458			YNR002C	-1.7978	0.00821272
YML118W	-2.16284	0.00396746								YGR019W	-0.621152	0.00958828			YBR052C	-1.21324	3.56239e-08			YIR031C	-0.802536	0.00206827			YFL052W	-1.79701	0.0049062
YLR149C	-2.16147	1.06e-07								YHR162W	-0.617754	0.00366116			YJL042W	-1.19008	1.46919e-08			YGL212W	-0.801555	0.00811768			YGR008C	-1.75806	4.51679e-07
YNL200C	-2.11621	1.73e-07								YLR450W	-0.588778	0.00705074			YML004C	-1.18135	9.84931e-09			YNL193W	-0.799824	0.000481508			YJL132W	-1.73765	3.99788e-06
YKR049C	-2.10684	7.58e-07													YKL091C	-1.16184	2.40758e-05			YKR009C	-0.795903	0.0023664			YMR251W-A	-1.72004	1.4203e-07
YDR216W	-2.09323	1.48e-09													YBR072W	-1.16175	0.00478303			YBR014C	-0.787144	0.000336838			YIL055C	-1.7195	7.39002e-05
YBL015W	-2.06684	1.01e-11													YJL132W	-1.15617	0.00261788			YMR105C	-0.785833	0.0032756			YOR019W	-1.71917	0.000118823
YPL014W	-2.06625	2.69e-13													YDR055W	-1.15072	5.21447e-07			YDR255C	-0.782633	0.000453829			YOR289W	-1.71829	7.39002e-05
YIL111W	-2.0626	3.4e-06													YKR058W	-1.14171	6.58448e-06			YDL097C	-0.77885	8.09408e-07			YGR249W	-1.71585	0.00119897
YLR252W	-2.03303	0.00045748													YCL035C	-1.13883	8.00329e-05			YMR261C	-0.77384	0.000112813			YNL155W	-1.70955	8.54477e-08
YLL026W	-2.03019	1.35e-09													YMR315W	-1.13686	1.72844e-07			YKR061W	-0.768213	0.00866785			YBR182C	-1.70469	3.29994e-06
YER150W	-2.02856	0.00139756													YGR254W	-1.1295	0.000446604			YJL057C	-0.754953	0.000282892			YHR138C	-1.69049	1.22186e-06
YAL005C	-1.98779	3.25e-09													YNL134C	-1.12718	2.39045e-06			YGL166W	-0.747735	0.00642984			YJL133C-A	-1.67773	0.00194703
YDR533C	-1.97901	1.33e-08													YNL234W	-1.12609	0.00128729			YDR001C	-0.746979	4.74683e-05			YIL136W	-1.66876	2.15573e-05
YAL060W	-1.9678	1.54e-10													YMR261C	-1.11828	9.3598e-08			YPL229W	-0.746456	0.00585151			YPR036W-A	-1.66335	1.10008e-06
YLL023C	-1.94758	3.59e-09													YGR201C	-1.1076	0.00577393			YFR050C	-0.742312	3.49352e-05			YKL091C	-1.66037	1.26e-08
YOR052C	-1.91283	3.16e-10													YGL037C	-1.0808	6.95229e-05			YJL141C	-0.724645	0.000161458			YIL113W	-1.62997	0.000126885
YOR185C	-1.89794	1.15e-10													YER096W	-1.06928	0.000188764			YBR056W	-0.723115	0.000115851			YDR358W	-1.60942	4.08513e-08
YLL039C	-1.88808	1.01e-13													YMR104C	-1.06755	1.34082e-06			YHR104W	-0.717744	0.000283878			YMR196W	-1.60756	2.18341e-07
YBL075C	-1.86537	2.4e-13													YIL155C	-1.04605	0.00424414			YHR030C	-0.713839	1.82778e-05			YKR076W	-1.60641	8.28245e-07
YPR184W	-1.84362	2.04e-09													YJR061W	-1.0267	0.0065953			YDL110C	-0.710808	0.00742751			YDR059C	-1.60609	4.44119e-07
YKL163W	-1.84098	0.00653623													YBR139W	-1.01929	1.86664e-05			YJR109C	-0.710654	0.00419671			YJL106W	-1.60515	2.96969e-06
YKL093W	-1.84026	2.59e-05													YHR008C	-1.01349	6.23764e-07			YKL145W	-0.703506	1.56681e-06			YBR284W	-1.5917	0.00014153
YLR251W	-1.82661	2.32e-05													YER098W	-1.0113	0.00167398			YBL058W	-0.701689	1.85636e-06			YOR220W	-1.58479	1.18837e-08
YGR019W	-1.7976	7.89e-12													YDR391C	-0.997346	0.000962437			YIR007W	-0.696601	0.00432729			YPL147W	-1.58204	6.63453e-06
YMR261C	-1.75563	2.05e-13													YMR291W	-0.971098	0.000190979			YJL001W	-0.69525	0.000395045			YBR126C	-1.5736	2.84251e-10
YHR140W	-1.73937	1.95e-05													YMR297W	-0.970069	0.000353411			YMR031C	-0.689732	0.000983522			YGL156W	-1.57225	0.000201794
YJL042W	-1.7272	1.26e-13													YBL015W	-0.95021	0.000621552			YDR394W	-0.664928	3.40057e-06			YGR161C	-1.56529	1.93571e-05
YOR374W	-1.70912	2.4e-07													YHR097C	-0.946119	0.00261788			YPL206C	-0.661123	0.00166469			YHR030C	-1.56141	1.10061e-13
YCL040W	-1.68015	4.85e-07													YHR043C	-0.889147	3.35704e-06			YDL149W	-0.647689	0.00815489			YDR533C	-1.55466	5.18987e-07
YGR144W	-1.65776	0.00376852													YGR070W	-0.885402	0.000383748			YKL103C	-0.644862	0.00440412			YOL159C	-1.54801	0.00242706
YER039C-A	-1.6515	0.00717139													YLR299W	-0.873931	0.000246319			YPL003W	-0.643752	0.00470272			YER053C	-1.54287	1.43303e-08
YDL022W	-1.64461	2.74e-08													YKL142W	-0.870677	1.53148e-05			YIL107C	-0.643606	0.00212505			YEL060C	-1.53517	1.22987e-08
YOR285W	-1.63946	6.32e-05													YJL141C	-0.859886	1.23013e-05			YNL223W	-0.642529	0.00473778			YGR097W	-1.52257	2.84251e-10
YBR161W	-1.63409	3.65e-11													YBR230C	-0.858103	0.00877513			YML004C	-0.629582	0.000819756			YHR137W	-1.52012	6.99497e-07
YBR139W	-1.61938	2.49e-10													YPR149W	-0.856662	0.000163147			YKL142W	-0.619977	0.0013204			YER103W	-1.51988	1.41903e-09
YDL181W	-1.60886	5.83e-10													YKR066C	-0.853733	0.000107042			YOL025W	-0.619108	0.000242893			YNL134C	-1.51769	1.16398e-09
YHR097C	-1.6046	2.16e-07													YKL085W	-0.85064	1.39042e-06			YBR005W	-0.619097	0.0077851			YPL247C	-1.51616	4.3926e-07
YBR149W	-1.6018	1.51e-13													YPR026W	-0.825989	0.000120261			YNL159C	-0.599205	0.000375635			YJL108C	-1.51366	3.84191e-08
YBR284W	-1.60166	0.00018031													YDL214C	-0.825027	0.00630287			YPL004C	-0.594927	0.000987638			YKL151C	-1.51125	5.53595e-10
YER079W	-1.59853	0.00034348													YLR216C	-0.82013	2.87695e-07			YOR259C	-0.590081	0.000155091			YDL124W	-1.50461	2.84251e-10
YJL141C	-1.59695	1.4e-12													YKL103C	-0.813648	0.00156697								YOR347C	-1.485	0.00126736
YMR181C	-1.56754	3.03e-08													YBR298C	-0.804686	0.0045845								YMR103C	-1.48292	8.00213e-05
YCL035C	-1.56572	3.53e-08													YDR513W	-0.802037	0.000351742								YGR243W	-1.46878	0.00588566
YAL028W	-1.55435	0.00014454													YDL206W	-0.791491	4.97579e-05								YHR105W	-1.4663	0.000166638
YIR039C	-1.54346	5.6e-06													YPL014W	-0.781175	0.00113629								YJR008W	-1.46352	0.000153143
YGR281W	-1.5411	1.24e-15													YJR127C	-0.780657	1.84559e-05								YKL133C	-1.46252	3.6102e-05
YPL087W	-1.52275	5.95e-09													YEL007W	-0.779524	9.11266e-06								YBR072W	-1.45055	0.000108997
YNR068C	-1.5058	0.00023224													YPR028W	-0.777848	0.0012281								YPR030W	-1.44571	1.34709e-05
YNL134C	-1.50045	1.52e-09													YDL194W	-0.776008	1.21225e-05								YOL082W	-1.44324	1.32799e-08
YDR276C	-1.4955	2.24e-06													YKL066W	-0.765929	0.00962164								YNL274C	-1.44231	4.57456e-06
YKL091C	-1.4926	6.78e-08													YJL005W	-0.760186	1.89149e-06								YOL016C	-1.43462	1.43303e-08
YPR026W	-1.4915	1.54e-10													YJL164C	-0.753206	0.00256173								YIL155C	-1.43111	2.28411e-05
YGL156W	-1.48877	0.0023879													YBR105C	-0.73524	0.00257854								YJR155W	-1.43067	0.000316022
YGR086C	-1.48247	5.72e-17													YJR059W	-0.726527	3.39252e-05								YLL023C	-1.42113	3.64341e-06
YDR513W	-1.47734	6.62e-10													YLR270W	-0.726154	1.84559e-05								YDR534C	-1.41924	2.6279e-05
YDR391C	-1.47291	1.19e-06													YKL067W	-0.723115	0.000214223								YDR018C	-1.41403	0.00569003
YMR297W	-1.46944	8.33e-08													YAL034C	-0.722688	0.000220972								YML128C	-1.41105	7.47157e-07
YER062C	-1.45414	5.44e-08													YLL039C	-0.71471	0.000818461								YLR120C	-1.38985	2.7383e-06
YNR071C	-1.45006	0.00387555													YHR195W	-0.690278	0.00103196								YJL107C	-1.38929	2.00322e-07
YJL164C	-1.43131	9.29e-09													YHR016C	-0.687912	0.00157555								YOR208W	-1.38914	2.4336e-09
YDL223C	-1.42884	4.08e-05													YML070W	-0.685252	0.00114834								YCR005C	-1.38637	1.70092e-08
YLR270W	-1.41625	7.71e-13													YBR286W	-0.672644	0.00162556								YLR414C	-1.38217	2.81767e-10
YBL029C-A	-1.40791	3.64e-05													YPL154C	-0.671515	0.00526081								YMR104C	-1.38116	3.46928e-09
YPL015C	-1.40786	2.24e-07													YBR001C	-0.667272	0.000383748								YDR077W	-1.37553	1.0576e-06
YPL247C	-1.40764	1.27e-06													YGR281W	-0.662326	1.23058e-05								YJL155C	-1.36992	9.02259e-10
YOR028C	-1.40156	0.00593672													YJL016W	-0.661268	0.000113218								YPL135W	-1.36216	2.19116e-06
YDL146W	-1.40147	4.42e-08													YER103W	-0.64748	0.00637426								YAL053W	-1.36151	2.84251e-10
YBR006W	-1.38207	1.17e-07													YOR227W	-0.631036	9.75394e-06								YHL030W	-1.35926	2.97606e-10
YPL003W	-1.37881	1.02e-08													YFR014C	-0.614854	0.0026223								YPL240C	-1.34713	1.70906e-05
YKR058W	-1.37423	3.29e-08													YGL197W	-0.609023	0.000190979								YNL200C	-1.3344	5.88586e-05
YMR315W	-1.3587	1.18e-09																							YDR001C	-1.33356	1.036e-10
YDR077W	-1.34852	1.04e-06																							YJL171C	-1.32551	4.93412e-08
YJR096W	-1.34337	3.73e-07																							YDR255C	-1.32521	2.64016e-08
YBR132C	-1.3398	1.16e-05																							YFR003C	-1.32483	3.51362e-05
YJL132W	-1.33803	0.00015478																							YOL048C	-1.32353	1.95232e-05
YNL098C	-1.33245	4.33e-08																							YBR298C	-1.31278	1.77707e-06
YGR142W	-1.31703	0.00414901																							YKL187C	-1.30613	3.46691e-05
YJR127C	-1.30973	4.92e-11																							YNL289W	-1.30376	7.62692e-05
YJR025C	-1.30908	0.00033523																							YOR152C	-1.3029	1.37405e-05
YAL034C	-1.29108	7.28e-10																							YBR132C	-1.2994	1.87655e-05
YGL096W	-1.26743	0.00850535																							YMR181C	-1.29757	1.73374e-06
YKL103C	-1.25909	5.08e-07																							YDL214C	-1.29204	7.52194e-06
YBR052C	-1.25612	6.57e-09																							YJR115W	-1.2868	0.00553437
YOR152C	-1.24635	4.53e-05																							YDR074W	-1.27264	2.12254e-09
YGR023W	-1.24616	1.07e-06																							YKL103C	-1.26532	7.58404e-08
YDL206W	-1.24551	1.25e-09																							YOL058W	-1.26467	4.12099e-07
YMR244C-A	-1.24144	0.00194585																							YGL037C	-1.25622	1.91777e-06
YPR028W	-1.23897	1.93e-07																							YGL180W	-1.25596	6.79233e-07
YDR247W	-1.22766	2.59e-05																							YNL305C	-1.25167	0.000131986
YKL085W	-1.21561	1.12e-10																							YGL255W	-1.25058	1.48293e-05
YDR178W	-1.21299	1.22e-05																							YOR230W	-1.24891	7.90173e-08
YFL030W	-1.20992	0.00776043																							YDR506C	-1.24731	0.00552371
YDL110C	-1.20698	2.53e-06																							YEL012W	-1.24724	0.00353393
YOR120W	-1.19713	1.52e-05																							YDL072C	-1.24707	2.1863e-07
YJL165C	-1.19573	6.57e-10																							YCL038C	-1.24214	7.93733e-06
YDL079C	-1.19541	0.00019877																							YJL153C	-1.24029	0.00023138
YPR172W	-1.19166	4.07e-06																							YAL005C	-1.23979	5.21758e-05
YJR059W	-1.18519	2.98e-10																							YLR345W	-1.2391	2.43077e-06
YMR104C	-1.18359	1.1e-07																							YDL079C	-1.2296	0.000259633
YPL154C	-1.17643	3.94e-07																							YLR205C	-1.22233	4.78142e-06
YBR053C	-1.17599	3.37e-08																							YLR178C	-1.21819	0.000127982
YPL264C	-1.17386	0.00429125																							YPL123C	-1.21777	2.87044e-05
YPL092W	-1.16875	0.00010483																							YBR005W	-1.21527	5.44723e-07
YFL016C	-1.1674	2.87e-05																							YHR097C	-1.20674	8.00213e-05
YNL173C	-1.16688	0.00012783																							YDL123W	-1.20053	5.73874e-05
YHR008C	-1.14748	1.95e-08																							YOR036W	-1.19895	0.000525518
YMR182C	-1.1465	0.00472562																							YKR011C	-1.1929	9.41312e-05
YNL055C	-1.13758	4.88e-05																							YMR180C	-1.18999	2.56534e-05
YFL062W	-1.12724	2.25e-05																							YPL089C	-1.18833	1.51837e-06
YDL019C	-1.12427	3.43e-09																							YGR189C	-1.18774	9.38666e-08
YCR061W	-1.12216	0.00093487																							YKR058W	-1.18614	1.3107e-06
YNL237W	-1.11995	0.00290015																							YLL039C	-1.17935	6.35665e-08
YJL185C	-1.09747	0.00081819																							YKR061W	-1.16233	2.87697e-05
YML120C	-1.09248	3.2e-08																							YBR255C-A	-1.15673	0.000386784
YJL005W	-1.09143	1.49e-10																							YBR139W	-1.1418	1.18563e-06
YGR194C	-1.08376	1.05e-07																							YLR177W	-1.12743	2.42497e-05
YOR027W	-1.08312	4.99e-07																							YKL093W	-1.12506	0.00932409
YML070W	-1.0777	2.33e-07																							YLR174W	-1.12135	5.41312e-05
YNL045W	-1.07576	3.34e-06																							YIL107C	-1.11895	4.41873e-07
YKL142W	-1.0675	1.15e-07																							YKR046C	-1.11669	7.3156e-06
YIL155C	-1.06622	0.00144762																							YMR291W	-1.10952	5.59095e-06
YGL229C	-1.06141	3.15e-06																							YMR252C	-1.09798	1.70906e-05
YJL052W	-1.06113	0.00138667																							YIL111W	-1.07965	0.00412992
YJL016W	-1.05814	2.92e-09																							YNR019W	-1.07666	4.21413e-08
YOL081W	-1.05513	1.15e-07																							YLR134W	-1.06623	0.000116506
YAL040C	-1.04588	4e-07																							YKL065C	-1.06621	2.6001e-08
YER033C	-1.04089	1.95e-08																							YAL028W	-1.06524	0.00550239
YGL010W	-1.03987	0.00057647																							YJL164C	-1.06399	7.67489e-06
YHR016C	-1.02478	9.97e-07																							YKL142W	-1.06359	1.97713e-07
YGL208W	-1.02112	0.00325577																							YBR056W	-1.05519	7.58404e-08
YBR001C	-1.0141	7.63e-08																							YMR122W-A	-1.05093	2.1882e-05
YNL125C	-1.01399	1.79e-06																							YMR169C	-1.05049	0.00687216
YMR122W-A	-1.01158	4.12e-05																							YJR109C	-1.04598	2.31094e-05
YER158C	-1.01041	1.92e-05																							YJL159W	-1.04404	0.000295923
YPL222W	-1.00761	8.07e-05																							YPL170W	-1.04244	0.000100407
YMR253C	-1.00033	2.52e-06																							YJR019C	-1.03491	0.000184805
YKL162C	-0.997206	0.00055565																							YMR170C	-1.0309	0.00183335
YJR073C	-0.995021	0.00058401																							YOL119C	-1.02455	3.11264e-06
YPR091C	-0.99385	5.53e-09																							YKL035W	-1.02319	1.77531e-06
YGR250C	-0.983326	0.00082678																							YOR273C	-1.01628	6.1737e-05
YML004C	-0.982924	3.39e-07																							YGR131W	-1.00759	0.000268026
YMR252C	-0.981706	6.2e-05																							YPR026W	-1.00458	2.10712e-06
YFR014C	-0.981569	5.02e-07																							YGR032W	-0.99881	1.96967e-05
YLL020C	-0.980272	0.00334326																							YBR071W	-0.99295	6.6792e-05
YDR214W	-0.979994	1.04e-07																							YER015W	-0.980995	0.00231292
YKL141W	-0.979556	0.00011718																							YLR356W	-0.978389	0.00630585
YDL072C	-0.976442	1.7e-05																							YBR006W	-0.973902	7.68526e-05
YAL054C	-0.975715	0.00917025																							YJL141C	-0.972983	6.30985e-07
YJL048C	-0.973574	6.99e-05																							YJL057C	-0.970166	3.01731e-06
YBR177C	-0.968712	6.97e-07																							YKR009C	-0.968531	0.000180831
YOL048C	-0.961957	0.00183018																							YOR137C	-0.968377	1.53013e-06
YIL124W	-0.946197	3.36e-06																							YGR023W	-0.965009	6.21365e-05
YML030W	-0.941106	0.00041405																							YNL159C	-0.959401	6.50016e-08
YLR299W	-0.935302	3.7e-05																							YOR044W	-0.956137	0.00288452
YPR154W	-0.932392	2.19e-05																							YHL035C	-0.95547	1.53013e-06
YIL125W	-0.930762	8.94e-09																							YBR052C	-0.953788	3.40162e-06
YNL115C	-0.929388	5.04e-08																							YOR120W	-0.949698	0.000183642
YOR292C	-0.923323	3.97e-05																							YIL140W	-0.948859	1.11109e-06
YCR073W-A	-0.92259	0.00151602																							YPL206C	-0.942674	7.93355e-06
YJR091C	-0.921666	8.2e-08																							YGR149W	-0.933906	2.19116e-06
YGL104C	-0.920447	6.09e-05																							YER096W	-0.923452	0.000669496
YBR287W	-0.919465	4.81e-05																							YOR062C	-0.915212	3.45445e-05
YBR114W	-0.916139	3.07e-06																							YGR070W	-0.912478	0.000123798
YBR145W	-0.912577	0.00148772																							YBL101C	-0.912447	4.58698e-08
YJL083W	-0.911606	3.83e-05																							YIR007W	-0.908559	0.000112113
YBR151W	-0.905694	3.9e-08																							YPL154C	-0.907004	5.14538e-05
YLR109W	-0.905578	3.87e-05																							YGR130C	-0.906655	0.00104937
YIL087C	-0.905166	0.00817179																							YCR036W	-0.89963	1.51531e-07
YNL305C	-0.896592	0.00562752																							YOL007C	-0.895438	0.000159676
YGL045W	-0.889291	0.00649072																							YPL203W	-0.888396	8.14836e-06
YKL067W	-0.88478	3.1e-06																							YGL038C	-0.880412	1.06223e-06
YMR291W	-0.882721	0.00028472																							YNL241C	-0.877272	0.00812644
YLR205C	-0.878878	0.00025282																							YJR052W	-0.877105	6.52936e-05
YMR262W	-0.878839	0.00087715																							YML016C	-0.874863	1.86136e-09
YKR098C	-0.875299	1.12e-06																							YNL125C	-0.872759	3.13617e-05
YHL048W	-0.873755	0.00053988																							YPL229W	-0.868086	0.000925791
YDR129C	-0.87321	1.73e-07																							YJL048C	-0.866573	0.000255123
YDL215C	-0.872146	5.98e-06																							YOR317W	-0.861317	0.00217842
YCR030C	-0.870317	8.37e-05																							YBL075C	-0.85627	4.09444e-05
YPL123C	-0.867778	0.00245888																							YGL045W	-0.853523	0.00774356
YBR046C	-0.86629	8.63e-05																							YMR189W	-0.849735	0.00032155
YER103W	-0.858172	7.73e-05																							YBR183W	-0.846567	0.00743129
YKL100C	-0.848918	2.32e-05																							YBR001C	-0.845111	3.67005e-06
YPL203W	-0.847924	1.24e-05																							YPL004C	-0.844269	3.79545e-06
YLR174W	-0.847651	0.00194661																							YBR076C-A	-0.84284	0.0057195
YOR386W	-0.847393	0.00020492																							YNL115C	-0.836928	5.46608e-07
YJL151C	-0.84397	9.89e-05																							YER116C	-0.83528	0.00144916
YBR056W	-0.842417	4.91e-06																							YCR068W	-0.833686	0.000199866
YGR127W	-0.839777	7.21e-05																							YGL010W	-0.831674	0.0046453
YOR215C	-0.836004	0.0034164																							YGL166W	-0.829254	0.001802
YIL107C	-0.835386	4.72e-05																							YML004C	-0.828244	1.0898e-05
YDR096W	-0.834896	1.85e-06																							YLR216C	-0.823696	2.10413e-07
YNR034W	-0.834159	1.47e-06																							YDR513W	-0.816946	0.000125013
YKL065C	-0.83325	2.7e-06																							YMR110C	-0.815097	9.53459e-07
YLR120C	-0.826295	0.00322449																							YHR161C	-0.81279	7.34156e-06
YLR350W	-0.82033	8.12e-05																							YBR173C	-0.807881	0.00151688
YBR298C	-0.81662	0.00209119																							YCL035C	-0.802239	0.00236363
YLL024C	-0.810707	0.00085575																							YAL034C	-0.801977	1.93571e-05
YIL033C	-0.810182	3.89e-06																							YDL230W	-0.79959	5.87266e-05
YGL006W	-0.807097	5.22e-08																							YCR069W	-0.798898	1.64922e-05
YLR259C	-0.806198	6.14e-05																							YMR261C	-0.79186	4.19504e-05
YOR020C	-0.803848	7.59e-05																							YDL007W	-0.789481	2.00322e-07
YDR358W	-0.803694	0.00149701																							YLR332W	-0.787662	3.63757e-05
YOL113W	-0.801332	0.00083561																							YPR154W	-0.787499	0.000280765
YLR216C	-0.801216	1.99e-07																							YOL113W	-0.784557	0.00102904
YMR180C	-0.799064	0.00274706																							YOR003W	-0.783983	0.00504989
YAL008W	-0.797847	0.00431297																							YHR018C	-0.780608	0.000280765
YBR269C	-0.797075	0.00063316																							YBR062C	-0.776171	0.00769622
YML130C	-0.794894	0.00012889																							YOR227W	-0.773753	8.8812e-08
YMR278W	-0.790455	3.87e-05																							YGL229C	-0.763851	0.000523634
YIL036W	-0.787042	2.02e-08																							YMR315W	-0.763053	0.000105432
YAL017W	-0.784685	1.82e-06																							YDR003W	-0.761813	0.00011897
YKL066W	-0.783768	0.00333352																							YPR003C	-0.758849	9.78948e-06
YGL154C	-0.782556	0.0028131																							YDR435C	-0.751335	0.000418053
YMR152W	-0.782207	2.28e-06																							YML131W	-0.751093	0.00932514
YEL060C	-0.780933	0.00101684																							YFR050C	-0.74886	1.22066e-05
YDR032C	-0.777124	0.00024388																							YHR016C	-0.745333	0.000194843
YLR345W	-0.775151	0.00179226																							YAL060W	-0.741109	0.00443178
YKR046C	-0.763406	0.00139501																							YJL001W	-0.740449	9.99121e-05
YER044C	-0.762496	4.71e-05																							YNR044W	-0.740198	0.000622434
YOR137C	-0.755572	0.00011718																							YBR287W	-0.739513	0.000996282
YGL227W	-0.752708	0.00240914																							YGL036W	-0.735708	4.57456e-06
YOL032W	-0.745454	0.0075647																							YJL088W	-0.73109	0.00521601
YOR228C	-0.743761	0.00493942																							YPL256C	-0.72857	0.00194703
YLR201C	-0.741231	1.66e-05																							YLR443W	-0.728541	4.54163e-06
YOR317W	-0.739665	0.00964794																							YLR173W	-0.726695	0.000558548
YGR255C	-0.73613	3.46e-05																							YLR241W	-0.725203	1.24418e-05
YDR125C	-0.735735	0.00733438																							YMR135C	-0.723914	0.00148504
YPL006W	-0.734446	0.00011276																							YGR258C	-0.720693	0.00939274
YNL242W	-0.733365	0.00244085																							YLR047C	-0.720632	7.04924e-05
YCR011C	-0.731079	1.66e-07																							YBR280C	-0.720571	0.00110555
YGR287C	-0.729146	0.00349148																							YJL094C	-0.716584	0.00014976
YDL025C	-0.727672	0.00057647																							YBR114W	-0.715878	0.000159676
YGR237C	-0.727599	0.00155736																							YMR191W	-0.715538	0.00108527
YDR272W	-0.726356	0.00114241																							YBR204C	-0.715291	0.000460344
YPR196W	-0.725564	0.00126973																							YDL025C	-0.712674	0.000758155
YOR220W	-0.72153	0.00333352																							YEL065W	-0.706534	0.0054882
YIR007W	-0.721195	0.00187253																							YHL016C	-0.70637	0.00822144
YPR115W	-0.718269	2.74e-06																							YGL104C	-0.702755	0.00172357
YKL094W	-0.710687	8.9e-07																							YLR350W	-0.698219	0.000760617
YDR003W	-0.710233	0.00030016																							YIL024C	-0.697775	0.00932514
YBR035C	-0.708704	1.32e-05																							YDL097C	-0.696953	2.22985e-06
YHR043C	-0.707693	4.48e-05																							YNL156C	-0.693331	3.66986e-07
YCR004C	-0.703012	2.3e-06																							YEL047C	-0.692426	0.00027099
YOR227W	-0.70045	5.47e-07																							YDR350C	-0.690002	3.12631e-05
YJR085C	-0.699712	0.00331933																							YIR034C	-0.687712	0.000753311
YGR295C	-0.694814	0.00045425																							YKL129C	-0.683366	0.000365913
YHR080C	-0.691135	3.86e-05																							YGL077C	-0.682845	0.00343033
YLL019C	-0.688312	5.99e-05																							YJL163C	-0.682589	0.00840323
YBR204C	-0.687311	0.0004417																							YOL073C	-0.682289	0.000622434
YOL087C	-0.686666	2.28e-06																							YMR041C	-0.675203	0.0049062
YLR206W	-0.683214	2.31e-05																							YPL221W	-0.675147	0.000445422
YER141W	-0.683021	0.00102748																							YBR269C	-0.67423	0.00328753
YMR135C	-0.681457	0.00264937																							YDL149W	-0.670277	0.00506216
YDR100W	-0.679408	0.00742309																							YLR133W	-0.668383	0.000450875
YBR070C	-0.678143	0.00558916																							YOL105C	-0.667434	0.00359744
YBR111C	-0.673504	0.00058247																							YMR253C	-0.666631	0.00139394
YHR028C	-0.671678	9.42e-06																							YMR140W	-0.662673	0.00194703
YHR198C	-0.668089	0.00083219																							YOL129W	-0.659309	0.00514394
YBR280C	-0.664096	0.00225223																							YLL051C	-0.658149	0.00231811
YJL057C	-0.662187	0.00051689																							YHR104W	-0.658026	0.000564003
YDR251W	-0.660583	5.84e-06																							YMR297W	-0.656974	0.00925232
YGR197C	-0.657365	0.00626941																							YNL192W	-0.656039	1.55043e-05
YDR148C	-0.655926	1.14e-05																							YNL293W	-0.655285	0.00107789
YNL251C	-0.648954	0.00086595																							YML116W	-0.654911	9.26346e-05
YIL034C	-0.647408	0.00037548																							YKL150W	-0.652851	0.000613776
YJL155C	-0.647357	0.00057407																							YKL034W	-0.651371	0.000937541
YLR436C	-0.645806	7e-05																							YGR196C	-0.650332	0.00587851
YOL016C	-0.63941	0.00400602																							YMR008C	-0.646009	0.00211809
YGL196W	-0.63886	7.78e-05																							YNL223W	-0.645966	0.00335319
YJR126C	-0.638381	5.88e-06																							YJL149W	-0.64588	1.27706e-05
YBL007C	-0.636991	0.00100663																							YDR069C	-0.644689	0.000291448
YHR195W	-0.633905	0.00083623																							YJR091C	-0.641135	8.15001e-05
YNR001C	-0.631725	0.00116775																							YDR122W	-0.641039	1.06787e-05
YOR230W	-0.628077	0.0027982																							YER130C	-0.640553	0.001802
YGL206C	-0.623799	7.21e-05																							YNL011C	-0.639009	0.000519697
YPR098C	-0.61726	0.00336714																							YBR068C	-0.63447	0.00588158
YGL180W	-0.613312	0.00964794																							YIL075C	-0.63141	0.000725179
YIL077C	-0.601691	0.00656651																							YKL124W	-0.630731	0.0077154
YDR293C	-0.598703	4.91e-06																							YBR170C	-0.630581	5.41312e-05
YKL140W	-0.598411	2.68e-05																							YML057W	-0.627444	1.4267e-06
YDL174C	-0.598264	0.00098405																							YHR029C	-0.626805	0.00848188
YDR005C	-0.593886	0.00076968																							YHR043C	-0.625387	0.00037358
YPR003C	-0.589762	0.00042198																							YBR108W	-0.614223	0.00242453
YKR018C	-0.588454	2.02e-05																							YBR023C	-0.605314	3.96501e-05
YDR530C	-0.587741	0.00811066																							YBL058W	-0.605101	9.21465e-06
YGR205W	-0.587688	0.00334092																							YCR030C	-0.604798	0.00569849
																									YBR149W	-0.603535	0.000428866
																									YLR194C	-0.601488	0.00102157
																									YMR238W	-0.599075	7.3156e-06
																									YPL003W	-0.599072	0.00687216
																									YFR022W	-0.598088	0.00516327
																									YOL019W	-0.596439	0.000295877
																									YOR292C	-0.593741	0.00703283
																									YHR142W	-0.593521	0.00292811
																									YDR293C	-0.592934	7.48129e-06

### Sheet: Figure 8 Data
Peroxide Tolerance Scores
Strain	Mock (paired with EtOH) Rep1	Mock (paired with EtOH) Rep 2	Mock (paired with EtOH) Rep 3	EtOH Rep 1	EtOH Rep 2	EtOH Rep 3	Mock (paired with NaCl) Rep1	Mock (paired with NaCl) Rep 2	Mock (paired with NaCl) Rep 3	NaCl Rep 1	NaCl Rep 2	NaCl Rep 3
JL399 (M22)	7	6	8	21	20	20	8	7	7	22	22	22
JL436 (M22 ctt1∆)	9	7	8	12	9	11	8	6	7	12	10	10
JL1615 (M22 gsh1∆)	7	7	8	22	19	22	8	6	7	22	22	22
JL1597 (M22 ctt1∆ gsh1∆)	5	3	4	9	7	7	5	3	3	7	7	6
JL410 (YPS163)	9	8	8	22	22	19	8	7	8	22	22	19
JL1094 (YPS163 ctt1∆)	9	7	8	10	9	10	9	7	8	12	10	10
JL1274 (YPS163 gsh1∆)	7	7	6	21	21	20	7	5	6	22	22	20
JL1275 (YPS163 ctt1∆ gsh1∆)	7	7	6	6	7	6	7	6	6	8	7	6
JL769 (YPS606 )	9	7	7	22	19	20	7	9	7	22	22	22
JL924 (YPS606 ctt1∆)	9	7	7	10	7	9	8	9	6	13	13	11
JL1151 (YPS606 gsh1∆)	7	7	5	22	18	22	7	7	5	22	22	22
JL1152 (YPS606 ctt1∆ gsh1∆)	7	5	5	9	6	7	7	7	5	10	9	9
